# Carbon source, cell density, and the microbial community control inhibition of *V. cholerae* surface colonization by environmental nitrate

**DOI:** 10.1101/2024.12.31.630902

**Authors:** Jamaurie James, Renato ERS Santos, Paula I Watnick

## Abstract

The intestinal diarrheal pathogen *Vibrio cholerae* colonizes the host terminal ileum, a microaerophilic, glucose-poor, nitrate-rich environment. In this environment, *V. cholerae* respires nitrate and increases transport and utilization of alternative carbon sources via the cAMP receptor protein (CRP), a transcription factor that is active during glucose scarcity. Here we show that *V. cholerae* nitrate respiration in aerated cultures is under control of CRP and, therefore, glucose availability. *V. cholerae* nitrate respiration results in extracellular accumulation of nitrite because *V. cholerae* does not possess the machinery for nitrite reduction. This nitrite inhibits *V. cholerae* biofilm formation via an as yet unelucidated mechanism that depends on the high cell density master regulator HapR. The genome of *Paracoccus aminovorans*, an intestinal microbe shown to enhance *V. cholerae* biofilm accumulation in the neonatal mouse gut and predispose household contacts to cholera, encodes enzymes that reduce nitrite to nitrogen gas. We report that, in nitrate-supplemented co-cultures, *P. aminovorans* metabolizes the nitrite generated by *V. cholerae* and, thereby, enhances *V. cholerae* surface accumulation. We propose that *V. cholerae* biofilm formation in the host intestine is limited by nitrite production but can be rescued by intestinal microbes such as *P. aminovorans* that have the capacity to metabolize nitrite. Such microbes increase *V. cholerae* colonization of the host ileum and predispose to infection.

**Importance:** *V. cholerae* colonizes the terminal ileum where both oxygen and nitrate are available as terminal electron acceptors. *V. cholerae* biofilm formation is inhibited by nitrate due to its conversion to nitrite during *V. cholerae* respiration. When co-cultured with a microbe that can further reduce nitrite, *V. cholerae* surface accumulation in the presence of nitrate is rescued. The contribution of biofilm formation to ileal colonization depends on the composition of the microbiota. We propose that the intestinal microbiota predisposes mammalian hosts to cholera by consuming the nitrite generated by *V. cholerae* in the terminal ileum. Differences in the intestinal abundance of nitrite-reducing microbes may partially explain the differential susceptibility of humans to cholera and the resistance of non-human mammalian models to intestinal colonization with *V. cholerae*.
