## Supplementary material for "Carbon source, cell density, and the microbial community control inhibition of *V. cholerae* surface colonization by environmental nitrate": Table S5

### Sheet: Table of contents
Table S5: Strains, plasmids, and primers used in this work
Sheet 1: Strains used
Sheet 2: Plasmids used
Sheet 3: Primers used for qRT-PCR

### Sheet: Sheet 1
Strain Name	Description	Source
C6706 str 2	V. cholerae 01 El Tor strain C6706, quorum sensing-competent	1
C6706 Δcrp	V. cholerae C6706 with an in-frame deletion in crp	2
C6706 ΔhapR	V. cholerae C6706 with an in-frame deletion in hapR	3
C6706 ΔvpsA	V. cholerae C6706 with an in-frame deletion in vpsA	3
C6706 ΔhapRΔcrp	V. cholerae C6706 with an in-frame deletion in hapR and crp	This study
(1) K. H. Thelin, R. K. Taylor, Toxin-coregulated pilus, but not mannose-sensitive hemagglutinin, is required for colonization by Vibrio cholerae O1 El Tor biotype and O139 strains. Infect. Immun. 64, 2853-2856 (1996).
(2) J. A. Gibson, M. J. Gebhardt, R. Santos, S. L. Dove, P. I. Watnick, Sequestration of a dual function DNA-binding protein by Vibrio cholerae CRP. Proceedings of the National Academy of Sciences of the United States of America 119, e2210115119 (2022).
(3) L. Kamareddine et al., Activation of Vibrio cholerae quorum sensing promotes survival of an arthropod host. Nat Microbiol 3, 243-252 (2018).

### Sheet: Sheet 2
Plasmid Name	Description	Source
pFLAG-CRP	pFLAG vector encoding CRP with C-terminal V5 and 6XHis tags expressed under the control of the tac promoter	2

### Sheet: Sheet 3
	Gene ID	Gene name	Primer 1	Primer 2
	VC_A0675	narQ	TCATTCGCGAGATAGACAAAGG	GTCAGCATACCCAGTAGAGATTG
	VC_A0678	napA	GTGGACAGTGATGGAAGGTTAC	CAGCCCATAGGCTCATCAATAC
	VC_A0679	napB	GTCAGCCCAGACCAAGTATTA	CAGTGATTCTAGACCTCCGATAC
	VC_A0680	napC	CGTCTATCGAGCCCAAGTAAAG	GGTCGCTTCCATTCCTGTATT
	VC_0665	vpsR	GATTCAGTACCTGGCTCTCTTG	GGCCCAGTCTCGACAAATAA
	VC_A0952	vpsT	GTGGAATAATTTGGCTGGAGTATTT	TGAGTTACCGGCACGATAATG
	VC_0917	vpsA	GGTTTGAGAACGGGCAATA	GATACTTCGCGTGCCAAT
	VC_2571	rpoA	AGAACGTGGTCGTGGTTATG	GTCCAAGTCAGTACGCTGTT
	VC_1921	clpX	GGTTATGTGGGCGAAGATGTAG	CACGTGTGATGGATGGGTTT
